# Clinical diagnosis of single-gene disorders and chromosomal abnormalities based on BGISEQ-500 platform

**DOI:** 10.1101/675991

**Authors:** Yanqiu Liu, Liangwei Mao, Xiaoming Wei, Jianfen Man, Wenqian Zhang, Lina Wang, Long Li, Yan Sun, Wei Li, Teng Zhai, Xueqin Guo, Lique Du, Jin Huang, Hao Li, Yang Wan, Hui Huang

## Abstract

Most of the variation in the human genome is a single nucleotide variation (SNV) based on a single base or small fragment insertions and deletions and genomic copy number variation (CNV). Both types of mutations are involved in many human diseases. Such diseases often have complex clinical symptoms and difficult clinical diagnosis, so an effective detection method is needed to help clinical diagnosis and prevent birth defects. With the development of sequencing technology, the method of chip capture combined with high-throughput sequencing has been extensively used because of its high throughput, high accuracy, high speed and low cost. This study designed a chip that captures the coding region of 3043 genes associated with 4013 monogenic diseases. In addition, 148 chromosomal abnormalities can be identified by setting targets in specific regions. Compared with the whole exon chip, the chip can detect 4013 monogenic diseases and 148 chromosomal abnormalities at a lower cost, including SNV, intra-gene CNV and genomic copy number variation. This study utilized a strategy of combining the BGISEQ500 sequencing platform with the chip to identify 102 disease-associated mutations in 63 patients, 69 of which were new mutations. The evaluation test results also show that this combination complies with the requirements of clinical testing and has good clinical application value.
