## Supplementary material for "Clinical diagnosis of single-gene disorders and chromosomal abnormalities based on BGISEQ-500 platform": Table_2

### Sheet: Sheet1
Disease	Chromosome	Start	End
Osteogenesis Imperfecta type XVI	11	43400000	48800000
Holoprosencephaly 10	1	214400000	236400000
Periventricular nodular heterotopia 5	5	83500000	98900000
Kleefstra Syndrome	9	137618963	137870016
Alpha-Thalassemia/Mental Retardation Syndrome, Chromosome 16-Related	16	97457	7800000
Sotos Syndrome 1	5	177100001	180076555
Autosomal Dominant Spinocerebellar ataxia 20	11	55800000	63600000
Autosomal Dominant Deafness 51	9	65000000	69300000
Mental Retardation, Autosomal Dominant 1	2	147900001	149000000
Mental Retardation, Autosomal Dominant 20	5	83500001	93000000
Mental Retardation, Autosomal Dominant 39	2	46285	4400000
2q37 Microdeletion Syndrome	2	230100000	242193529
Thrombocytopenia Absent Radius Syndrome	1	143200001	147500000
Chromosome Xp21 Deletion Syndrome	X	24900000	37800000
Open Angle Glaucoma 1P	12	57700000	67300000
46,XY Sex Reversal 4	9	14840	2200000
46,XY Sex Reversal 10	17	64600000	72900000
46,XX Sex Reversal 2	17	69100000	76800000
46,XX Sex Reversal 3	X	134500000	138900000
Phelan-McDermid Syndrome	22	49100001	50818468
Schizophrenia 16	7	155200000	158937659
Smith-Magenis Syndrome	17	16100001	21323189
Y-linked Spermatogenic Failure 1	Y	21867871	26600000
Sensorineural deafness and male infertility	15	43300000	44500000
Split-Hand/Foot Malformation 3	10	95300000	104000000
Williams Syndrome	7	72700000	77900000
22q11.2 Deletion Syndrome	22	17565972	21700000
Angelman Syndrome	15	20743536	25500000
Wilms Tumor-Aniridia-Genital Anomalies-Retardation Syndrome	11	31000000	36400000
Chromosome 3q13.31 Deletion Syndrome	3	113700000	117600000
Amme Complex	X	104500000	109400000
Choroideremia, Deafness, And Mental Retardation	X	76800000	99100000
Chromosome 10q23 Deletion Syndrome	10	80300000	95300000
Chromosome 10q26 Deletion Syndrome	10	117300000	133797422
Chromosome 13q14 Deletion Syndrome	13	39500000	54700000
Chromosome 14q11-q22 Deletion Syndrome	14	20937674	57600000
Chromosome 15q11.2 Deletion Syndrome	15	20743536	25500000
Chromosome 15q11-q13 Duplication Syndrome	15	20743536	25500000
Chromosome 15q13.3 Deletion Syndrome	15	30900000	33400000
Chromosome 15q24 Deletion Syndrome	15	74900001	76300000
Chromosome 15q25 Deletion Syndrome	15	78000000	88500000
Chromosome 15q26-Qter Deletion Syndrome	15	88500000	101991189
Chromosome 16p11.2 Deletion Syndrome, 220-Kb	16	28500000	35300000
Chromosome 16p11.2 Deletion Syndrome, 593-Kb	16	28500000	35300000
Chromosome 16p11.2 Duplication Syndrome	16	28500000	35300000
Chromosome 16p12.1 Deletion Syndrome, 520-Kb	16	16700000	28500000
Chromosome 16p12.2-p11.2 Deletion Syndrome, 7.1- To 8.7-Mb	16	21200000	35300000
Chromosome 16p13.3 Deletion Syndrome, Proximal	16	97457	7800000
Chromosome 16p13.3 Duplication Syndrome	16	97457	7800000
Chromosome 16q22 Deletion Syndrome	16	66600000	74100000
Chromosome 17p13.1 Deletion Syndrome	17	6500000	10800000
Chromosome 17p13.3, Centromeric, Duplication Syndrome	17	11232	3400000
Chromosome 17p13.3, Telomeric, Duplication Syndrome	17	11232	10800000
Chromosome 17q11.2 Deletion Syndrome, 1.4-Mb	17	27400000	33500000
Chromosome 17q12 Deletion Syndrome	17	33500000	39800000
Chromosome 17q12 Duplication Syndrome	17	33500000	39800000
Chromosome 17q21.31 Duplication Syndrome	17	42800000	46800000
Chromosome 17q23.1-q23.2 Deletion Syndrome	17	59500000	63100000
Chromosome 17q23.1-q23.2 Duplication Syndrome	17	59500000	63100000
Chromosome 18p Deletion Syndrome	18	2656065	14852479
Chromosome 18q Deletion Syndrome	18	19321535	77918489
Chromosome 19p13.13 Deletion Syndrome	19	12600000	13800000
Chromosome 19q13.11 Deletion Syndrome	19	31900000	35100000
Chromosome 1p32-p31 Deletion Syndrome	1	60800001	68500000
Chromosome 1p36 Deletion Syndrome	1	948944	27600000
Chromosome 1q21.1 Deletion Syndrome, 1.35-Mb	1	143200000	147500000
Chromosome 1q21.1 Duplication Syndrome	1	143200000	147500000
Chromosome 22q11.2 Deletion Syndrome, Distal	22	17565972	25500000
Chromosome 22q11.2 Duplication Syndrome	22	17565972	25500000
Chromosome 22q13 Duplication Syndrome	22	37200000	50818468
Chromosome 2p12-p11.2 Deletion Syndrome	2	74800000	91800000
Chromosome 2p16.1-p15 Deletion Syndrome	2	54700000	63900000
Chromosome 2p16.3 Deletion Syndrome	2	47500001	52600000
Chromosome 2q31.1 Duplication Syndrome	2	168900000	177100000
Chromosome 2q31.2 Deletion Syndrome	2	177100000	179700000
Chromosome 2q35 Duplication Syndrome	2	208200000	230100000
Chromosome 3pter-p25 Deletion Syndrome	3	238269	16300000
Chromosome 3q29 Deletion Syndrome	3	192600000	198295559
Chromosome 3q29 Duplication Syndrome	3	192600000	198295559
Chromosome 4q21 Deletion Syndrome	4	75300000	87100000
Chromosome 4q32.1-q32.2 Triplication Syndrome	4	154600000	163600000
Chromosome 5p13 Duplication Syndrome	5	28900000	42500000
Chromosome 5q Deletion Syndrome	5	150400001	153300000
Chromosome 5q12 Deletion Syndrome	5	59600000	67400000
Chromosome 6pter-p24 Deletion Syndrome	6	393143	13400000
Chromosome 6q11-q14 Deletion Syndrome	6	59800000	87300000
Chromosome 6q24-q25 Deletion Syndrome	6	138300000	160600000
Chromosome 7q11.23 Deletion Syndrome, Distal, 1.2-Mb	7	72700000	77900000
Chromosome 8q12.1-q21.2 Deletion Syndrome	8	60600000	85900000
Chromosome 8q21.11 Deletion Syndrome	8	72000000	74600000
Chromosome 8q22.1 Duplication Syndrome	8	92300000	97900000
Chromosome 9p Deletion Syndrome	9	14840	43000000
Chromosome Xp11.22 Duplication Syndrome	X	50100000	54800000
Chromosome Xp11.23-p11.22 Duplication Syndrome	X	47600000	54800000
Chromosome Xp11.3 Deletion Syndrome	X	42500000	47600000
Chromosome Xp22 Deletion Syndrome	X	21900001	24900000
Chromosome Xq26.3 Duplication Syndrome	X	134500000	138900000
Chromosome Xq27.3-q28 Duplication Syndrome	X	143000000	154774947
Chromosome Xq28 Duplication Syndrome	X	148000000	154774947
Digeorge Syndrome	22	17565972	21700000
Frias Syndrome	14	50400000	57600000
Glass Syndrome	2	196600001	202500000
Homozygous 11p15-P14 Deletion Syndrome	11	193811	31000000
Hypertrichosis, Congenital Generalized	X	138900000	141200000
Hypertrichosis, Congenital Generalized, With Or Without Gingival Hyperplasia	17	66200000	72900000
Hypotonia-Cystinuria Syndrome	2	41500000	47500000
Jacobsen Syndrome	11	110600000	121300000
Mesomelia-Synostoses Syndrome	8	65100000	72000000
Miller-Dieker Lissencephaly Syndrome	17	11232	3400000
Monosomy 7 Of Bone Marrow	7	60100000	159345973
Moyamoya Disease 4 With Short Stature, Hypergonadotropic Hypogonadism,And Facial Dysmorphism	X	148000000	154774947
Nablus Mask-Like Facial Syndrome	8	92300000	97900000
Omphalocele, Autosomal	1	60800000	68500000
Opitz GBBB Syndrome, Type II	22	23100001	25500000
Otodental Dysplasia	11	63600000	77400000
Pigmented Nodular Adrenocortical Disease, Primary, 4	19	852319	19900000
Polycystic Kidney Disease, Infantile Severe, With Tuberous Sclerosis	16	97457	7800000
Polyposis Syndrome, Hereditary Mixed, 1	15	43300000	59000000
Potocki-Lupski Syndrome	17	16100000	22700000
Potocki-Shaffer Syndrome	11	43400000	48800000
Prader-Willi Syndrome	15	20743536	25500000
Split-Hand/Foot Malformation 1	7	91500000	98400000
Thrombocytopenia, Paris-Trousseau Type	11	110600000	121300000
Trichorhinophalangeal Syndrome, Type II	8	116700000	126300000
Verheij Syndrome	8	138900001	145138636
Williams-Beuren Region Duplication Syndrome	7	72700000	77900000
WAGRO Syndrome	11	31000000	43400000
Wolf-Hirschhorn Syndrome	4	331763	4500000
Congenital Microcoria	13	94400000	101100000
Chromosome 11p13 Deletion Syndrome, Distal	11	31000000	36400000
Chromosome 14q32 Duplication Syndrome, 700-Kb	14	89300000	106322333
Chromosome 15q14 Deletion Syndrome	15	33400000	39800000
Chromosome 16p13.2 deletion syndrome	16	7800000	10400000
Desanto-Shinawi Syndrome	10	24300001	29300000
Yuan-Harel-Lupski Syndrome	17	10800000	22700000
2q33.1 deletion syndrome	2	196600001	202500000
8p23.1 deletion syndrome	8	6300001	12800000
8p23.1 duplication syndrome	8	10167881	10943836
12p13.33 Microdeletion Syndrome	12	1080000	1346471
12q14 microdeletion syndrome	12	65071919	68645525
16p13.11 recurrent microdeletion (neurocognitive disorder susceptibility locus)	16	14986684	16486684
16p13.11 recurrent microduplication (neurocognitive disorder susceptibility locus)	16	14986684	16486684
16p11.2-p12.2 microduplication syndrome	16	21475060	29284077
16p11.2-p12.2 microdeletion syndrome	16	21512062	30199854
Xq28 Microduplication	X	153287263	153363188
Xq28 Microduplication	X	153624563	153881853
Leri-Weill dyschondrostosis (LWD) - SHOX deletion	X	215902	3261874
Leri-Weill dyschondrostosis (LWD) - SHOX deletion	Y	2655020	5605993
